# A *ROR2* coding variant is associated with craniofacial variation in domestic pigeons

**DOI:** 10.1101/2021.03.15.435542

**Authors:** Elena F. Boer, Hannah F. Van Hollebeke, Carson Holt, Mark Yandell, Michael D. Shapiro

## Abstract

Vertebrate craniofacial morphogenesis is a highly orchestrated process that is directed by evolutionarily conserved developmental pathways ^1,2^. Within species, canalized developmental programs typically produce only modest morphological variation. However, as a result of millennia of artificial selection, the domestic pigeon (*Columba livia*) displays radical variation in craniofacial morphology within a single species. One of the most striking cases of pigeon craniofacial variation is the short beak phenotype, which has been selected in numerous breeds. Classical genetic experiments suggest that pigeon beak length is regulated by a small number of genetic factors, one of which is sex-linked (*Ku2* locus) ^3–5^. However, the molecular genetic underpinnings of pigeon craniofacial variation remain unknown. To determine the genetic basis of the short beak phenotype, we used geometric morphometrics and quantitative trait loci (QTL) mapping on an F_2_ intercross between a short-beaked Old German Owl (OGO) and a medium-beaked Racing Homer (RH). We identified a single locus on the Z-chromosome that explains a majority of the variation in beak morphology in the RH x OGO F_2_ population. In complementary comparative genomic analyses, we found that the same locus is also strongly differentiated between breeds with short and medium beaks. Within the differentiated *Ku2* locus, we identified an amino acid substitution in the non-canonical Wnt receptor ROR2 as a putative regulator of pigeon beak length. The non-canonical Wnt (planar cell polarity) pathway serves critical roles in vertebrate neural crest cell migration and craniofacial morphogenesis ^6,7^. In humans, homozygous *ROR2* mutations cause autosomal recessive Robinow syndrome, a rare congenital disorder characterized by skeletal abnormalities, including a widened and shortened facial skeleton ^8,9^. Our results illustrate how the extraordinary craniofacial variation among pigeons can reveal genetic regulators of vertebrate craniofacial diversity.
