## Supplemental Tables for "A *ROR2* coding variant is associated with craniofacial variation in domestic pigeons"

### Sheet: Supp_Table_1
Landmark_number	Location	Side	Group	Type
1	Nasal	Midline	Beak	Midline
2	Premaxillary bone; distal tip	Midline	Beak	Midline
3	Supraoccipital bone	Midline	Skull	Midline
4	Jugal bone; lateral point	Left	Skull	Bilateral
5	Jugal bone; lateral point	Right	Skull	Bilateral
6	Junction of maxilla and nasal	Left	Beak	Bilateral
7	Junction of maxilla and nasal	Right	Beak	Bilateral
8	Lacrimal bone; inferior and lateral tip	Left	Skull	Bilateral
9	Lacrimal bone; inferior and lateral tip	Right	Skull	Bilateral
10	Lateral junction between lacrimal and frontal	Left	Skull	Bilateral
11	Lateral junction between lacrimal and frontal	Right	Skull	Bilateral
12	Lateralmost point of anterior orbital rim	Left	Skull	Bilateral
13	Lateralmost point of anterior orbital rim	Right	Skull	Bilateral
14	Quadrate bone; proximal tip	Left	Skull	Bilateral
15	Quadrate bone; proximal tip	Right	Skull	Bilateral
16	Junction of premaxillary and nasal distal	Left	Beak	Bilateral
17	Junction of premaxillary and nasal distal	Right	Beak	Bilateral
18	Dorsal process on premaxillary	Left	Beak	Bilateral
19	Dorsal process on premaxillary	Right	Beak	Bilateral
20	Distal tip of supraorbital process	Left	Skull	Bilateral
21	Distal tip of supraorbital process	Right	Skull	Bilateral
22	Edge of nasal bone where shape changes	Left	Beak	Bilateral
23	Edge of nasal bone where shape changes	Right	Beak	Bilateral
24	Eustachian opening and foramen	Midline	Skull	Midline
25	Dorsal surface of nasal bone	Right	Beak	Bilateral
26	Dorsal surface of nasal bone	Left	Beak	Bilateral
27	Lateralmost point of posterior orbital rim	Left	Skull	Bilateral
28	Lateralmost point of posterior orbital rim	Right	Skull	Bilateral
29	Basioccipital bone; most ventral/lateral point	Midline	Skull	Midline
30	Midline of frontal bone	Midline	Skull	Midline
31	Base of skull	Midline	Skull	Midline
32	Midline of nasal bone; distal to s0	Midline	Beak	Midline
33	Midline of premaxillary bone; dorsal tip	Midline	Beak	Midline
34	Midline of frontal bone	Midline	Skull	Midline
35	Caudal/dorsal tip of lateral process of mandible	Left	Mandible	Bilateral
36	Caudal/dorsal tip of lateral process of mandible	Right	Mandible	Bilateral
37	Caudal/ventral tip of lateral process of mandible	Left	Mandible	Bilateral
38	Caudal/ventral tip of lateral process of mandible	Right	Mandible	Bilateral
39	Medialmost tip of medial process of mandible	Left	Mandible	Bilateral
40	Medialmost tip of medial process of mandible	Right	Mandible	Bilateral
41	Ventralmost point of junction of dentary bones of mandible	Midline	Mandible	Midline
42	Distal tip of mandible	Midline	Mandible	Midline
43	Dorsalmost point of dentary bone of mandible	Left	Mandible	Bilateral
44	Dorsalmost point of dentary bone of mandible	Right	Mandible	Bilateral
45	Rostral boundary of crest on dentary bone of mandible	Left	Mandible	Bilateral
46	Rostral boundary of crest on dentary bone of mandible	Right	Mandible	Bilateral
47	Ventral edge of mandible; below s24	Right	Mandible	Bilateral
48	Ventral edge of mandible; below s25	Left	Mandible	Bilateral
49	Junction of palatine and pterygoid	Left	Skull	Bilateral
50	Junction of palatine and pterygoid	Right	Skull	Bilateral
51	Coronoid process of mandible	Left	Mandible	Bilateral
52	Coronoid process of mandible	Right	Mandible	Bilateral
53	Lateral edge of basioccipital	Left	Skull	Bilateral
54	Lateral edge of basioccipital	Right	Skull	Bilateral
55	Ventral point on mandible	Left	Mandible	Bilateral
56	Ventral point on mandible	Right	Mandible	Bilateral
57	Dorsal orbital rim	Left	Skull	Bilateral
58	Dorsal orbital rim	Right	Skull	Bilateral
59	Midline of frontal bone	Midline	Skull	Midline
60	Ventral point on mandible	Left	Mandible	Bilateral
61	Ventral point on mandible	Right	Mandible	Bilateral
62	Dorsal point on mandible	Left	Mandible	Bilateral
63	Dorsal point on mandible	Right	Mandible	Bilateral
64	Ventral point on maxilla	Left	Beak	Bilateral
65	Ventral point on maxilla	Right	Beak	Bilateral
66	Ventral point on premaxillary	Left	Beak	Bilateral
67	Ventral point on premaxillary	Right	Beak	Bilateral
68	Back of skull	Midline	Skull	Midline
69	Dorsal point on mandible	Left	Mandible	Bilateral
70	Dorsal point on mandible	Right	Mandible	Bilateral
71	Lateral edge of nasal bone	Right	Beak	Bilateral
72	Lateral edge of nasal bone	Left	Beak	Bilateral
73	Supraoccipital bone	Midline	Skull	Midline

### Sheet: Supp_Table_2
Linear_measurement	Landmark_1	Landmark_2	Note
Beak depth	32	64 (L), 65 (R)	Average of bilateral measurements
Beak length	1	2
Beak width	64	65
Braincase depth	49 (L); 50 (R)	57 (L); 58 (R)	Average of bilateral measurements
Braincase length	1	3
Braincase width (caudal)	28	29
Braincase width (rostral)	12	13
Mandible length	42	35 (L), 36 (R)	Average of bilateral measurements
Mandible width (caudal)	35	36
Mandible width (rostral)	47	48

### Sheet: Supp_Table_3
gene_name	transcript_id	scaf	start	end	strand	hh29_UB_mean_TPM	log2FoldChange	padj
HINT1	A306_00009604RA	ScoHet5_445.1	6159145	6166612	-	157.673	0.0541673	0.999577
LYRM7	A306_00009605RB	ScoHet5_445.1	6171150	6182072	+	16.7624	0.110266	0.999577
CDC42SE2	A306_00009606RA	ScoHet5_445.1	6216144	6300706	+	34.6388	0.113855	0.894249
SPTLC1	A306_00009607RA	ScoHet5_445.1	6360869	6401521	+	28.1667	-0.0912558	0.973308
ROR2	A306_00009608RA	ScoHet5_445.1	6527151	6572089	+	77.0005	-0.0346912	0.999577
NFIL3	A306_00009609RA	ScoHet5_445.1	6672005	6675999	+	18.235	-0.0990732	0.999577
AUH	A306_00009610RA	ScoHet5_445.1	6710427	6814414	+	11.7949	0.0804887	0.999577
TPPP2	A306_00009612RB	ScoHet5_445.1	6900579	6910482	+	0.305448	NA	NA
SYK	A306_00009613RA	ScoHet5_445.1	6923332	6951239	-	0.755722	0.0424932	0.999577
DIRAS2	A306_00009614RA	ScoHet5_445.1	7030905	7031731	+	0.79676	-0.370161	0.999577
GADD45G	A306_00008003RA	ScoHet5_227	15860157	15861535	+	11.8491	-0.0411751	0.999577
SEMA4D	A306_00008002RB	ScoHet5_227	15736305	15755614	-	8.08409	-0.246608	0.81092
SECISBP2	A306_00008001RA	ScoHet5_227	15688753	15717766	+	47.9134	-0.0907377	0.919929
CKS2	A306_00008000RA	ScoHet5_227	15685310	15687317	+	73.5496	0.0208123	0.999577
SHC3	A306_00007999RA	ScoHet5_227	15592914	15649490	-	1.8487	-0.554251	0.739782
S1PR3	A306_00007998RA	ScoHet5_227	15580626	15582285	+	177.861	-0.00764453	0.999577
NXNL2	A306_00007997RA	ScoHet5_227	15421761	15429938	+	1.13998	0.14123	0.999577
SPIN1	A306_00007996RA	ScoHet5_227	15377456	15406359	+	139.724	-0.0394373	0.999577
HIATL1	A306_00007995RA	ScoHet5_227	15205161	15225885	-	12.9822	-0.212192	0.780742
CNTNAP4	A306_00007994RA	ScoHet5_227	14358256	14557435	-	0.818441	0.204642	0.999577
LRRC2	A306_00007993RA	ScoHet5_227	13594215	13664317	+	0.0173789	-0.396269	NA
